# IFNγ induces epigenetic programming of human T-bet^hi^ B cells and promotesTLR7/8 and IL-21 induced differentiation

**DOI:** 10.1101/557520

**Authors:** Esther Zumaquero, Sara L. Stone, Christopher D. Scharer, Scott A. Jenks, Anoma Nellore, Betty Mousseau, Antonio Rosal-Vela, Davide Botta, John E. Bradley, Wojciech Wojciechowski, Travis Ptacek, Maria I. Danila, Jeffrey C. Edberg, S. Louis Bridges, Robert P. Kimberly, W. Winn Chatham, Trenton R. Schoeb, Alexander Rosenberg, Jeremy M. Boss, Ignacio Sanz, Frances E. Lund

## Abstract

Although B cells expressing the IFNγR or the IFNγ-inducible transcription factor T-bet drive autoimmunity in Systemic Lupus Erythematosus (SLE)-prone mouse models, the role for IFNγ signaling in human antibody responses is unknown. We show that elevated levels of IFNγ in SLE patients correlate with expansion of the T-bet expressing IgD^neg^CD27^neg^CD11c^+^CXCR5^neg^ (DN2) pre-antibody secreting cell (pre-ASC) subset. We demonstrate that naïve B cells form T-bet^hi^ pre-ASCs following stimulation with either Th1 cells or with IFNγ, IL-2, anti-Ig and TLR7/8 ligand and that IL-21 dependent ASC formation is significantly enhanced by IFNγ or IFNγ-producing T cells. IFNγ promotes ASC development by synergizing with IL-2 and TLR7/8 ligands to induce genome-wide epigenetic reprogramming of B cells, which results in increased chromatin accessibility surrounding IRF4 and BLIMP1 binding motifs and epigenetic remodeling of *IL21R* and *PRDM1* loci. Finally, we show that IFNγ signals poise B cells to differentiate by increasing their responsiveness to IL-21.
