## supplemental Table 2 for "IFNγ induces epigenetic programming of human T-bet^hi^ B cells and promotesTLR7/8 and IL-21 induced differentiation"

### Sheet: Sheet1
Sanz_DN2_Up
CAMK2D
FCRL2
ABR
ZNF703
GRAP2
BTBD3
FRMPD3
CD72
ADARB1
FCGR2B
WASF1
FCRLA
RFTN1
TMEM71
LOC100506457
NETO1
PYHIN1
FAM41C
IDI1
SOX5
DTX1
CLEC2D
FCRL3
CERK
PPP1R14A
LILRB1
CBLB
LINC01013
CD19
LRRC32
TIGD3
ABHD17B
GPR18
ABHD4
DNMBP
SLC12A8
MTSS1
NFATC2
RAPGEF6
RDH10
RELT
APLP2
CLN8
TTC28
ZBTB32
TRERF1
CYTH4
TMEM2
ATF3
MGC12916
AICDA
GBP2
GNAZ
SNX9
SMIM14
MYLIP
PTPN12
LOC100130872
RIN3
PEBP4
PTK2
MAP2
ARHGEF10
FCRL5
PHEX
SFT2D2
ARL4D
INPP5F
FAM46A
MAP3K8
CDK5R1
SERPINB6
SLC47A1
CMKLR1
PPM1L
HSPB1
NEK3
MS4A14
FZD3
BCL6
TTC38
NEB
SPRY2
LOC100507472
KIR3DX1
FGF2
MEF2A
CA8
IFNLR1
SYK
TMSB4X
CREM
LGMN
SMOC2
SBK1
TOX2
CCNG2
RASAL1
GDA
ABHD6
KCNJ11
CST7
SRGAP2
TRPS1
PTPN22
BCAR3
TNFRSF19
NDRG4
GSTP1
PECAM1
MTMR12
YWHAH
PLEKHO1
SLCO4C1
RGCC
UBASH3B
CPM
DAPP1
REPS2
CD84
ADAM15
KLF3
GDI2
ZNF385A
SLA
JAZF1
BLVRB
FGR
IL10RA
DYNLT1
MPZL1
SH3BP2
MAF
E2F7
IRAK3
GLIPR1
SPATA13
FADS1
SEC61B
TSPAN14
SYT11
EHBP1L1
MYL12B
PRKD3
PTPRC
DAB2
CASC5
DPYD
PXK
PRKCH
SNX18
KLF4
ARFGAP3
NIPSNAP3A
GAS7
CAMKK2
RASSF2
LIPA
TFEC
PLXND1
PTAFR
AGO4
SERPINB8
RCAN1
SRXN1
TRIB1
GIMAP4
CMTM1
ZEB2
SOCS6
NOTCH2
ZEB2AS1
TSPO
NPTN
PAK1
FNIP2
LGALS1
CUX1
GLRX2
S100A6
RAC1
FUCA2
H2AFZ
RAB3D
MIDN
TLR5
CHN2
SLC31A2
CPEB2
MPEG1
FCGR3A
GPCPD1
CMTM6
LAPTM4A
CISH
ACPP
HCST
TIMP1
CLEC4A
TRIM8
NAAA
ETF1
RAP2A
ANO8
FOXO3
FAM102B
PTP4A2
CTSB
GOLGA7
MAPKAPK3
CMTM4
SPRED1
LIMS1
TTYH3
INSR
CCDC88A
SECTM1
VAMP3
MYO1F
ATG3
GIMAP6
CMTM3
SNTB1
CDC42EP3
TREM1
ALDH3B1
FAM214B
NACC2
HMOX1
KIF1B
LCP2
RCBTB2
ATXN1
LRP1B
CIB1
DGKK
NKG7
SLC25A29
SERTAD3
ENC1
SIGLEC1
FGFBP2
TBKBP1
LRMP
NRCAM
PTPRS
MOXD1
EMP3
PACSIN2
NEAT1
MPP6
ADAP1
GABARAPL2
TUBB6
MRPS27
CYP51A1
SUSD5
TBX21
EGR2
RGS2
MYO6
RBPMS2
RNF144A
ITGAX
GPR137B
EEA1
BHLHE40
CX3CR1
MAP4K3
PTPN2
SLC2A13
PSD2
SLC37A2
SDC3
BCL11B
SYT1
GPD2
ZNF25
CD101
PLCL1
IL1RN
LRRK2
KLHL2
STAB1
HCK
ADAP2
CSF1R
CD164
FAM49A
METRNL
MS4A7
EMR1
PTGS2
MIR22HG
SIRPB2
LRP1
SUSD1
RNASE2
SCPEP1
RASGRP4
THEMIS2
FTH1
ZFAND5
PLXNC1
CD14
MYOF
CST3
SAT1
PHF2
SNX30
IL1B
NOD2
MIR7846
CFP
CASP1
ACSL4
PTTG1IP
ARL4C
GRN
H2AFV
SLC11A1
SLC7A7
PLXNB2
IFI30
ZMAT3
COQ2
ACSL1
NFIL3
SH2B3
FGD4
CD63
VNN3
PEA+C2116:C2116:C215515PEA15
RAB11FIP1
LITAF
P2RY13
CTSC
TK2
CD68
B4GALT5
RTN3
INAFM2
VNN2
RNF11
SERPINB1
DST
CPPED1
DGKH
LRRC25
ADAMTSL4AS1
ASAH1
IQGAP2
IRF2BP2
AGTPBP1
LILRB2
PHACTR2
PSAP
CORO1C
