## Supplemental Table 4 for "IFNγ induces epigenetic programming of human T-bet^hi^ B cells and promotesTLR7/8 and IL-21 induced differentiation"

### Sheet: Master
Transcription Factor	Be.IL2.-log10(Pvalue)	Be.IFNg.-log10(Pvalue)	Be.g2.-log10(Pvalue)
AP1	569.5	1885	3330
RUNX	287.8	712.7	1033
PU.1	156.6	259.4	651.2
NFAT	204.4	369.4	357.4
CTCF	71.97	160.7	54.14
IRF1	0	1936	2209
Tbet	0	300.3	328.1
IRF4_2	0	67.48	103.3
BBX	0	48.18	49.45
E2F3	0	40.12	48.14
EBF1	0	116.9	208.5
STAT5	266.6	0	124.3
NFKB-p65	117.6	0	678
AICE	68.06	0	699
MAFG	39.14	0	395.3
RFX	58.97	0	28.63
NR4A1	72.15	190.1	0
IRF4	0	0	233.7
FOX	0	0	121.4
ATF	0	0	161.8
RARA	0	0	194.7
SIX4	0	0	72.04
IRF8	0	0	79.34
NFKB-REL	0	461.1	0
MEIS1	0	295.7	0
WT1	0	192.8	0
POU6F1	0	184.8	0
cJUN	0	117.6	0
ZBTB33	0	55.46	0
SPIB	0	52.53	0
NR	0	49.95	0
POU2F2	0	49.6	0
NRF	0	32.93	0
EICE	137	0	0
MEF2D	55.21	0	0
GCM2	34.3	0	0
CREB1	31.45	0	0

### Sheet: Be.2
Rank	TF.ID	P-value	log P-pvalue	% of Targets	% of Background	STD(Bg STD)	Best Match/Details
1	AP1	1e-247	-569.5	0.399	0.0845	115.7bp (118.2bp)	BATF(bZIP)/Th17-BATF-ChIP-Seq(GSE39756)/Homer(0.994)
2	RUNX	1e-125	-287.8	0.3737	0.1322	131.3bp (118.7bp)	RUNX(Runt)/HPC7-Runx1-ChIP-Seq(GSE22178)/Homer(0.967)
3	STAT5	1e-115	-266.6	0.2053	0.0438	120.3bp (116.9bp)	STAT5(Stat)/mCD4+-Stat5-ChIP-Seq(GSE12346)/Homer(0.979)
4	NFAT	1e-88	-204.4	0.2196	0.0635	131.5bp (117.3bp)	NFAT(RHD)/Jurkat-NFATC1-ChIP-Seq(Jolma_et_al.)/Homer(0.964)
5	PU.1	1e-67	-156.6	0.4223	0.2223	138.6bp (115.9bp)	PB0058.1_Sfpi1_1/Jaspar(0.955)
6	EICE	1e-59	-137	0.2804	0.1245	138.8bp (117.8bp)	PU.1:IRF8(ETS:IRF)/pDC-Irf8-ChIP-Seq(GSE66899)/Homer(0.861)
7	NFKB-p65	1e-51	-117.6	0.2766	0.131	138.3bp (112.7bp)	NFkB-p65-Rel(RHD)/ThioMac-LPS-Expression(GSE23622)/Homer(0.944)
8	NR4A1	1e-31	-72.15	0.1496	0.0645	151.2bp (113.1bp)	Nur77(NR)/K562-NR4A1-ChIP-Seq(GSE31363)/Homer(0.966)
9	CTCF	1e-31	-71.97	0.0538	0.0107	133.9bp (108.3bp)	BORIS(Zf)/K562-CTCFL-ChIP-Seq(GSE32465)/Homer(0.909)
10	AICE	1e-29	-68.06	0.1315	0.0545	138.2bp (116.6bp)	IRF:BATF(IRF:bZIP)/pDC-Irf8-ChIP-Seq(GSE66899)/Homer(0.703)
11	RFX	1e-25	-58.97	0.3763	0.254	138.1bp (116.1bp)	Rfx5(HTH)/GM12878-Rfx5-ChIP-Seq(GSE31477)/Homer(0.869)
12	MEF2D	1e-23	-55.21	0.0415	0.0083	120.4bp (110.8bp)	Mef2d(MADS)/Retina-Mef2d-ChIP-Seq(GSE61391)/Homer(0.964)
13	MAFG	1e-17	-39.14	0.0123	0.0007	94.1bp (99.8bp)	MAFG::NFE2L1/MA0089.1/Jaspar(0.690)
14	GCM2	1e-14	-34.3	0.1885	0.1184	141.6bp (115.2bp)	GCM2/MA0767.1/Jaspar(0.712)
15	CREB1	1e-13	-31.45	0.2506	0.1739	141.3bp (118.0bp)	CREB1/MA0018.3/Jaspar(0.863)

### Sheet: Be.g
Rank	TF.ID	P-value	log P-pvalue	% of Targets	% of Background	STD(Bg STD)	Best Match/Details
1	IRF1	1e-840	-1936	0.3438	0.0825	109.3bp (103.9bp)	IRF1(IRF)/PBMC-IRF1-ChIP-Seq(GSE43036)/Homer(0.972)
2	AP1	1e-818	-1885	0.3802	0.1043	113.2bp (106.6bp)	Fra1(bZIP)/BT549-Fra1-ChIP-Seq(GSE46166)/Homer(0.993)
3	RUNX	0	-712.7	0.2333	0.0853	121.9bp (103.4bp)	RUNX1(Runt)/Jurkat-RUNX1-ChIP-Seq(GSE29180)/Homer(0.965)
4	NFKB-REL	1e-200	-461.1	0.1309	0.0421	127.5bp (99.8bp)	MF0003.1_REL_class/Jaspar(0.980)
5	NFAT	1e-160	-369.4	0.5399	0.3817	127.8bp (103.2bp)	NFAT(RHD)/Jurkat-NFATC1-ChIP-Seq(Jolma_et_al.)/Homer(0.851)
6	Tbet	1e-130	-300.3	0.0805	0.0244	125.8bp (101.9bp)	Tbx21(T-box)/GM12878-TBX21-ChIP-Seq(Encode)/Homer(0.923)
7	MEIS1	1e-128	-295.7	0.4038	0.2713	135.4bp (108.2bp)	Meis1(Homeobox)/MastCells-Meis1-ChIP-Seq(GSE48085)/Homer(0.914)
8	PU.1	1e-112	-259.4	0.2324	0.1335	138.2bp (104.7bp)	ELF3(ETS)/PDAC-ELF3-ChIP-Seq(GSE64557)/Homer(0.873)
9	WT1	1e-83	-192.8	0.0838	0.0344	130.1bp (100.4bp)	WT1(Zf)/Kidney-WT1-ChIP-Seq(GSE90016)/Homer(0.888)
10	NR4A1	1e-82	-190.1	0.1141	0.0549	134.1bp (105.0bp)	Nur77(NR)/K562-NR4A1-ChIP-Seq(GSE31363)/Homer(0.967)
11	POU6F1	1e-80	-184.8	0.043	0.0116	125.4bp (98.0bp)	PH0152.1_Pou6f1_2/Jaspar(0.737)
12	CTCF	1e-69	-160.7	0.0325	0.0078	138.7bp (106.2bp)	BORIS(Zf)/K562-CTCFL-ChIP-Seq(GSE32465)/Homer(0.927)
13	cJUN	1e-51	-117.6	0.0707	0.0338	118.2bp (102.0bp)	c-Jun-CRE(bZIP)/K562-cJun-ChIP-Seq(GSE31477)/Homer(0.961)
14	EBF1	1e-50	-116.9	0.0812	0.0412	130.3bp (92.1bp)	EBF1(EBF)/Near-E2A-ChIP-Seq(GSE21512)/Homer(0.968)
15	IRF4_2	1e-29	-67.48	0.0032	0.0001	149.5bp (72.6bp)	PB0034.1_Irf4_1/Jaspar(0.716)
16	ZBTB33	1e-24	-55.46	0.1846	0.1408	146.9bp (100.1bp)	ZBTB33/MA0527.1/Jaspar(0.706)
17	SPIB	1e-22	-52.53	0.0027	0.0001	50.2bp (85.4bp)	SPIB/MA0081.1/Jaspar(0.651)
18	NR	1e-21	-49.95	0.0451	0.0252	139.9bp (92.8bp)	Tlx?(NR)/NPC-H3K4me1-ChIP-Seq(GSE16256)/Homer(0.696)
19	POU2F2	1e-21	-49.6	0.0419	0.0229	120.6bp (96.3bp)	POU2F2/MA0507.1/Jaspar(0.965)
20	BBX	1e-20	-48.18	0.0022	0.0001	111.4bp (115.7bp)	PB0005.1_Bbx_1/Jaspar(0.648)
21	E2F3	1e-17	-40.12	0.0102	0.0031	125.4bp (73.3bp)	PB0009.1_E2F3_1/Jaspar(0.779)
22	NRF	1e-14	-32.93	0.0014	0	60.0bp (34.8bp)	NRF(NRF)/Promoter/Homer(0.735)

### Sheet: Be.g2
Rank	TF.ID	P-value	log P-pvalue	% of Targets	% of Background	STD(Bg STD)	Best Match/Details
1	AP1	1e-1446	-3330	0.3941	0.0884	108.9bp (101.4bp)	BATF(bZIP)/Th17-BATF-ChIP-Seq(GSE39756)/Homer(0.997)
2	IRF1	1e-959	-2209	0.2735	0.0603	107.8bp (101.4bp)	IRF1(IRF)/PBMC-IRF1-ChIP-Seq(GSE43036)/Homer(0.985)
3	RUNX	1e-448	-1033	0.3994	0.1987	120.5bp (100.4bp)	RUNX2(Runt)/PCa-RUNX2-ChIP-Seq(GSE33889)/Homer(0.943)
4	AICE	1e-303	-699	0.2127	0.0884	115.4bp (106.8bp)	bZIP:IRF(bZIP,IRF)/Th17-BatF-ChIP-Seq(GSE39756)/Homer(0.806)
5	NFKB-p65	1e-294	-678	0.1252	0.0367	123.2bp (95.6bp)	NFkB-p65(RHD)/GM12787-p65-ChIP-Seq(GSE19485)/Homer(0.956)
6	PU.1	1e-282	-651.2	0.2579	0.1234	125.4bp (101.8bp)	PU.1(ETS)/ThioMac-PU.1-ChIP-Seq(GSE21512)/Homer(0.944)
7	MAFG	1e-171	-395.3	0.1986	0.1029	129.0bp (102.2bp)	MAFG::NFE2L1/MA0089.1/Jaspar(0.750)
8	NFAT	1e-155	-357.4	0.1637	0.081	127.5bp (95.3bp)	NFAT(RHD)/Jurkat-NFATC1-ChIP-Seq(Jolma_et_al.)/Homer(0.953)
9	Tbet	1e-142	-328.1	0.0842	0.0305	120.1bp (98.9bp)	Tbx21(T-box)/GM12878-TBX21-ChIP-Seq(Encode)/Homer(0.972)
10	IRF4	1e-101	-233.7	0.2204	0.1398	127.8bp (98.8bp)	IRF4(IRF)/GM12878-IRF4-ChIP-Seq(GSE32465)/Homer(0.780)
11	EBF1	1e-90	-208.5	0.1495	0.0864	133.0bp (93.4bp)	EBF1(EBF)/Near-E2A-ChIP-Seq(GSE21512)/Homer(0.884)
12	RARA	1e-84	-194.7	0.0649	0.0271	128.0bp (102.9bp)	PB0053.1_Rara_1/Jaspar(0.951)
13	ATF	1e-70	-161.8	0.0817	0.0413	124.8bp (99.4bp)	Atf7(bZIP)/3T3L1-Atf7-ChIP-Seq(GSE56872)/Homer(0.967)
14	STAT5	1e-53	-124.3	0.0675	0.035	119.1bp (100.2bp)	STAT5(Stat)/mCD4+-Stat5-ChIP-Seq(GSE12346)/Homer(0.940)
15	FOX	1e-52	-121.4	0.0425	0.0181	117.0bp (102.7bp)	PB0120.1_Foxj1_2/Jaspar(0.743)
16	IRF4_2	1e-44	-103.3	0.1262	0.0838	128.9bp (97.6bp)	PB0034.1_Irf4_1/Jaspar(0.833)
17	IRF8	1e-34	-79.34	0.0023	0	162.7bp (0.0bp)	IRF8(IRF)/BMDM-IRF8-ChIP-Seq(GSE77884)/Homer(0.634)
18	SIX4	1e-31	-72.04	0.0025	0.0001	114.1bp (50.8bp)	PH0164.1_Six4/Jaspar(0.722)
19	CTCF	1e-23	-54.14	0.0059	0.001	170.4bp (97.1bp)	CTCF(Zf)/CD4+-CTCF-ChIP-Seq(Barski_et_al.)/Homer(0.681)
20	BBX	1e-21	-49.45	0.0019	0.0001	108.8bp (113.9bp)	PB0005.1_Bbx_1/Jaspar(0.642)
21	E2F3	1e-20	-48.14	0.0888	0.064	140.5bp (85.2bp)	PB0113.1_E2F3_2/Jaspar(0.778)
22	RFX	1e-12	-28.63	0.0022	0.0003	98.2bp (63.2bp)	PB0055.1_Rfx4_1/Jaspar(0.741)
