## Supplemental Table 5 for "IFNγ induces epigenetic programming of human T-bet^hi^ B cells and promotesTLR7/8 and IL-21 induced differentiation"

### Sheet: Sheet1
	Two-sided Student's T-test
			TBET	IRF4	BLIMP1	p65	REL	STAT5
			P value	P value	P value	P value	P value	P value
	Be.0 v	Be.IL2	0.05	0.55	0.9119	< 2.2e-16	1.156e-14	< 2.2e-16
		Be.g	< 2.2e-16	< 2.2e-16	< 2.2e-16	< 2.2e-16	< 2.2e-16	< 2.2e-16
		Be.g2	< 2.2e-16	< 2.2e-16	< 2.2e-16	< 2.2e-16	< 2.2e-16	< 2.2e-16
	Be.g v	Be.IL2	< 2.2e-16	< 2.2e-16	< 2.2e-16	0.037	0.306	< 2.2e-16
		Be.g2	< 2.2e-16	< 2.2e-16	< 2.2e-16	< 2.2e-16	< 2.2e-16	< 2.2e-16
	Be.g2 v	Be.IL2	< 2.2e-16	< 2.2e-16	< 2.2e-16	< 2.2e-16	< 2.2e-16	< 2.2e-16
